# The genomic impact of European colonization of the Americas

**DOI:** 10.1101/676437

**Authors:** Linda Ongaro, Marilia O. Scliar, Rodrigo Flores, Alessandro Raveane, Davide Marnetto, Stefania Sarno, Guido A. Gnecchi-Ruscone, Marta Alarcon-Riquelme, Etienne Patin, Pongsakorn Wangkumhang, Garrett Hellenthal, Miguel Gonzalez-Santos, Roy J. King, Anastasia Kouvatsi, Oleg Balanovsky, Elena Balanovska, Lubov Atramentova, Shahlo Turdikulova, Sarabjit Mastana, Damir Marjanovic, Lejla Kovacevic, Andreja Leskovac, Maria F. Lima-Costa, Alexandre C. Pereira, Mauricio L. Barreto, Bernardo L. Horta, Nédio Mabunda, Celia A. May, Andres Moreno-Estrada, Alessandro Achilli, Anna Olivieri, Ornella Semino, Kristiina Tambets, Toomas Kivisild, Donata Luiselli, Antonio Torroni, Cristian Capelli, Eduardo Tarazona-Santos, Mait Metspalu, Luca Pagani, Francesco Montinaro

## Abstract

The human genetic diversity of the Americas has been shaped by several events of gene flow that have continued since the Colonial Era and the Atlantic slave trade. Moreover, multiple waves of migration followed by local admixture occurred in the last two centuries, the impact of which has been largely unexplored.

Here we compiled a genome-wide dataset of ∼12,000 individuals from twelve American countries and ∼6,000 individuals from worldwide populations and applied haplotype-based methods to investigate how historical movements from outside the New World affected i) the genetic structure, ii) the admixture profile, iii) the demographic history and iv) sex-biased gene-flow dynamics, of the Americas.

We revealed a high degree of complexity underlying the genetic contribution of European and African populations in North and South America, from both geographic and temporal perspectives, identifying previously unreported sources related to Italy, the Middle East and to specific regions of Africa.
