## Supplementary Table 1B for "The genomic impact of European colonization of the Americas"

### Sheet: Leht1
Population	N	Region	Country/PopulationDescription	D/R	References
Abkhasians	23	Caucasus	Georgia	D	Yunusbayevetal2012;Beharetal2013
ACB	68	America	Barbados	R	1000GenomesProject
Adjarians	28	Caucasus	Georgia	D	NewData
Adygei	17	Caucasus	Russia	D	Lietal2008
Afar	7	Africa	Ethiopia	D	Paganietal2012
AfroAme	2004	UnitedStatesofAmerica	UnitedStatesofAmerica	R	IlluminaIControlDatabase
Ahizi	17	Africa	IvoryCoast	D	Patinetal2017
Akele	38	Africa	Gabon	D	Patinetal2017
Albanian	6	Europe	Albania	D	Raveaneetal_inpreparation
Algerian_Jews	5	North-Africa	Algeria	D	Beharetal2013
amaXhosa	15	Africa	SouthAfrica	D	Petersenetal2013
Amhara	62	Africa	Ethiopia	D	Gurdasanietal2015;Paganietal2012
Angola	10	Africa	Angola	D	Montinaroetal_inpreparation
Anuak	21	Africa	Ethiopia	D	Paganietal2012
Arab	16	Arabia	SaudiArabia	D	Triskaetal2015
Argentina	133	America	Argentina	R	LopezHerraezetal2013
AriBlacksmith	12	Africa	Ethiopia	D	Paganietal2012
AriCultivator	18	Africa	Ethiopia	D	Paganietal2012
Armenians	35	Caucasus	Armenia	D	Beharetal2010;Yunusbayevetal2012
Ashkenazi_Jews	30	Europe	Belorussia	D	Beharetal2010;NewData
ASW	55	America	SW_USA	R	1000GenomesProject
Avars	7	Caucasus	Russia	D	NewData
Azerbaijani_Jews	11	Caucasus	Azerbaijan	D	Beharetal2010
Azeris	23	Caucasus	Iran	D	Yunusbayevetal2015
BabongoE	10	Africa	Gabon	D	Patinetal2017
Badwee	38	Africa	Cameroon	D	Patinetal2017
Baka	72	Africa	Cameroon	D	Patinetal2017
BakaCam	52	Africa	Cameroon	D	Patinetal2017
BakaGab	16	Africa	Gabon	D	Patinetal2017
Bakiga	32	Africa	Uganda	D	Patinetal2017
Bakota	48	Africa	Gabon	D	Patinetal2017
Bakoya	20	Africa	Gabon	D	Patinetal2017
Balkars	22	Caucasus	Russia	D	Yunusbayevetal2012
Bambui	909	America	Brazil	R	EPIGEN
Bantus	16	Africa	SouthAfrica	D	Lietal2008
BantuSouthAfrica	94	Africa	SouthAfrica	D	Mayetal2013
Bapunu	47	Africa	Gabon	D	Patinetal2017
Bariba	20	Africa	Benin	D	Patinetal2017
Barundi	97	Africa	Uganda	D	Gurdasanietal2015
Bashkirs	23	Europe	Russia	D	Yunusbayevetal2015
Bateke	43	Africa	Gabon	D	Patinetal2017
Batwa	23	Africa	Uganda	D	Patinetal2017
Bedouins	46	Near-East	Israel	D	Lietal2008
Belarusians	16	Europe	Belarusia	D	Beharetal2013
Benga	39	Africa	Gabon	D	Patinetal2017
Bessermans	10	Siberia	Russia	D	NewData
Bezan	30	Africa	Cameroon	D	Patinetal2017
Biaka_Pygmies	23	Africa	CentralAfricanRepublic	D	Lietal2008
BongoGabE	21	Africa	Gabon	D	Patinetal2017
BongoGabS	22	Africa	Gabon	D	Patinetal2017
Bosnians	15	Europe	BosniaandHerzegovina	D	Kovacevicetal2014
Bulgarians	13	Europe	Bulgaria	D	Yunusbayevetal2012
Caribbean	1112	America	PuertoRico&Dominican	R	Ghanietal2013
CDX	92	Asia	ChineseDaiinXishuangbanna	D	1000GenomesProject
CHB	108	Asia	HanChineseinBeijing	D	1000GenomesProject
Chechens	20	Europe	Russia	D	Yunusbayevetal2012
Chile	25	America	Chile	R	LopezHerraezetal2013
CHS	95	Asia	SouthernHanChinese	D	1000GenomesProject
Cirkassian	6	Caucasus	Russia	D	NewData
CLM	72	America	Colombia	R	1000GenomesProject
Cochin_Jews	7	Asia	India	D	Beharetal2013
Colla	24	America	Argentina	D	Eichstaedtetal2014
Colombian	26	America	Colombia	R	Brycetal2010
Colombians	11	America	Colombia	D	Lietal2008
Corsicans	16	Europe	France	D	Tammetal_inpreparation
Cossack	25	Caucasus	Russia	D	NewData
Cretans	10	Europe	Greece	D	NewData
Croats	24	Europe	BosniaandHerzegovina	D	Beharetal2013
Cypriots	12	Europe	Cyprus	D	Beharetal2010
Damara	8	Africa	Namibia	D	Montinaeroetal2017
Daza	17	Africa	Chad	D	Triskaetal2015
Dominican	27	America	Dominican	R	Brycetal2010
Druze	45	Asia	Israel	D	Beharetal2013;Lietal2008
Duma	44	Africa	Chad	D	Patinetal2017
Ecuadorian	19	America	Ecuadorian	R	Brycetal2010
Egypt	99	North-Africa	Egypt	D	Paganietal2015
Egyptans	12	North-Africa	Egypt	D	Beharetal2010
Eshira	40	Africa	Gabon	D	Patinetal2017
ESNwg	99	Africa	Nigeria	D	1000GenomesProject
Esomali	1	Africa	Somalia	D	Paganietal2012
Estonians	57	Europe	Estonia	D	Tambetsetal2018;Raghavanetal2013
Ethiopians	19	Africa	Ethiopia	D	Beharetal2010
Ethiopian_Jews	15	Africa	Ethiopia	D	Beharetal2010
EuroAme	1562	America	NorthAmericanwithEuropeanAncestry	R	IlluminaIControlDatabase
Eviya	25	Africa	Gabon	D	Patinetal2017
Fang	67	Africa	Gabon	D	Patinetal2017
FIN	100	Europe	Finland	D	1000GenomesProject
Finns	19	Europe	Finland	D	Tambetsetal2018
Fon	12	Africa	Benin	D	Patinetal2017
French	33	Europe	France	D	Lietal2008;Tammetal_inpreparation
French_Basques	24	Europe	France	D	Lietal2008
Gagauzes	13	Europe	Moldova	D	Yunusbayevetal2015
Galoa	48	Africa	Gabon	D	Patinetal2017
GBR	98	Europe	England-Scotland	D	1000GenomesProject
Georgians	32	Caucasus	Georgia	D	Beharetal2013;NewData
Georgian_Jews	7	Caucasus	Georgia	D	Beharetal2010
Germans	14	Europe	Germany	D	Yunusbayevetal2015;Tambetsetal2018;NewData;
GIH	28	Asia	India	D	1000GenomesProject
Greeks	67	Europe	Greece	D	Beharetal2013;Kushniarevichetal2015;NewData;
GuiGhanaKgal	14	Africa	Namibia	D	Schlebuschetal2012
Gumuz	11	Africa	Ethiopia	D	Paganietal2012
Gurmantche	14	Africa	BurkinaFaso	D	Triskaetal2015
Gurunsi	16	Africa	BurkinaFaso	D	Triskaetal2015
GWDwg	113	Africa	Gambia	D	1000GenomesProject
Haillom	6	Africa	Namibia	D	Montinaroetal2017
Han	44	Asia	China	D	Lietal2008
Herero	12	Africa	Namibia	D	Schlebuschetal2012
Himba	10	Africa	Namibia	D	Montinaroetal2017
Hungarians	21	Europe	Estonia	D	Beharetal2010;NewData
IBS	80	Europe	Spain	D	1000GenomesProject
Igbo	99	Africa	Nigeria	D	Patinetal2017
Iranians	19	Near-East	Iran	D	Beharetal2010
Iranian_Jews	12	Near-East	Israel	D	Beharetal2013
Iraqi_Jews	13	Near-East	Israel	D	Beharetal2013
Italians	18	Europe	Italy	D	Tammetal2019_inpreparation
Italians_Abruzzo	11	Europe	Italy	D	Beharetal2013
Italian_Jews	10	Europe	Italy	D	Beharetal2013
ITC-ABR_G	8	Europe	Italy	D	Raveaneetal_inpreparation
ITC-LAZ_G	4	Europe	Italy	D	Raveaneetal_inpreparation
ITC-MAR_G	16	Europe	Italy	D	Raveaneetal_inpreparation
ITC-TSI_G	4	Europe	Italy	D	Raveaneetal_inpreparation
ITC-UMB_G	9	Europe	Italy	D	Raveaneetal_inpreparation
ITN-FRI_G	15	Europe	Friuli-VeneziaGiulia	D	Raveaneetal_inpreparation
ITN-LOM_G	5	Europe	Lombardia	D	Raveaneetal_inpreparation
ITN-TRE_G	8	Europe	Trentino-AltoAdige	D	Raveaneetal_inpreparation
ITN-VDA_G	2	Europe	Valle_d'Aosta	D	Raveaneetal_inpreparation
ITN-VEN_G	16	Europe	Veneto	D	Raveaneetal_inpreparation
ITS-BAS_G	9	Europe	Basilicata	D	Raveaneetal_inpreparation
ITS-CAL_G	2	Europe	Calabria	D	Raveaneetal_inpreparation
ITS-CAM_G	14	Europe	Campania	D	Raveaneetal_inpreparation
ITS-MOL_G	2	Europe	Molise	D	Raveaneetal_inpreparation
ITS-PUG_G	14	Europe	Puglia	D	Raveaneetal_inpreparation
Jordanians	20	Near-East	Jordania	D	Beharetal2010
JPT	105	Asia	Japan	D	1000GenomesProject
Juhoan	34	Africa	SouthAfrica	D	Schlebuschetal2012;Petersenetal2013
Kabardin	8	Asia	Russia	D	Yunusbayevetal2015;NewData
Kalmyks	14	Asia	Russia	D	Yunusbayevetal2015
Karaite_Jews	12	Europe	Israel	D	NewData
Karakalpak	10	Asia	Uzbekistan	D	Yunusbayevetal2015
Karelian	18	Europe	Russia	D	Yunusbayevetal2015;NewData
Karitiana	19	America	Brazil	D	Lietal2008
Karretjie	20	Africa	SouthAfrica	D	Schlebuschetal2012
Khomani	89	Africa	SouthAfrica	D	Schlebuschetal2012;Urenetal2016
KHV	81	Asia	Vietnam	D	1000GenomesProject
Khwe	17	Africa	Namibia	D	Schlebuschetal2012
Kimbundu	18	Africa	Angola	D	Patinetal2017
Koinambe	11	Oceania	PapuaNewGuinea	D	Migliano2013
Komis	19	Europe	Russia	D	Yunusbayevetal2015;NewData
Kongo	16	Africa	Angola	D	Patinetal2017;Montinaroetal_inpreparation
Kosovars	11	Europe	Kosovo	D	Kovacevicetal2014;NewData
Kumyks	17	Asia	Russia	D	Yunusbayevetal2015
Kurds	6	Asia	Kazakhstan	D	Yunusbayevetal2012
Kurd_Jews	9	Near-East	Israel	D	Beharetal2013
Kwangali	7	Africa	Namibia	D	Montinaroetal2017
Lak	10	Caucasus	Russia	D	NewData
Latvians	9	Europe	Latvia	D	Kushniarevichetal.2015;Tambetsetal2018;NewData;
Lebanese	7	Near-East	Lebanon	D	Beharetal2010
Lemba_Jews	9	Africa	SouthAfrica	D	NewData
Lezgins	21	Caucasus	Russia	D	Beharetal2010
Libyan_Jews	6	North-Africa	Libya	D	Beharetal2013
Lithuanians	12	Europe	Lithuania	D	Beharetal2010;NewData
LWK	102	Africa	Kenya	D	1000GenomesProject
Macedonians	14	Europe	Macedonia	D	Kovacevicetal2014
Makina	40	Africa	Gabon	D	Patinetal2017
Mandenkas	22	Africa	Senegal	D	Lietal2008
Maris	16	Europe	Russia	D	Raghavanetal2013
Maya	25	America	Mexico	R	Moreno-Gignouxetal2014
Mayas	21	America	Mexico	R	Lietal2008
Mbukushu	8	Africa	Namibia	D	Montinaroetal2017
Mbuti_Pygmies	12	Africa	DemocraticRepublicofCongo	D	Lietal2008
Melanesians	15	Asia	PapuaNewGuinea	D	Lietal2008
Mexican	364	America	Mexico	R	Moreno-Gignouxetal2014
Moldavians	7	Europe	Moldova	D	Beharetal2013
Montenegrins	14	Europe	Montenegro	D	Kovacevicetal2014
Mordovians	16	Europe	Russia	D	Yunusbayevetal2012;NewData
Moroccans	10	North-Africa	Morocco	D	Beharetal2010
Moroccan_Jews	18	Africa	Israel	D	Beharetal2013
Mossi	16	Africa	BurkinaFaso	D	Triskaetal2015
Mozabites	29	North-Africa	Algeria	D	Lietal2008
Mozambique	15	Africa	Mozambique	D	Montinaroetal_inpreparation
Mumbai_Jews	6	Asia	India	D	Beharetal2013
MXL	63	America	Mexico	R	1000GenomesProject
Nama	30	Africa	Namibia	D	Schlebuschetal2012;Urenetal2016
Ndebele	10	Africa	Lesotho	D	Montinaroetal_inpreparation
Ndumu	38	Africa	Gabon	D	Paganietal2015
Nogais	16	Asia	Russia	D	Yunusbayevetal2012
North_Italians	13	Europe	Italy	D	Lietal2008
North_Ossetians	18	Asia	Russia	D	Yunusbayevetal2012
Nubian	14	Africa	Sudan	D	Triskaetal2015
Nzebi	41	Africa	Gabon	D	Patinetal2014
NzebiGab	20	Africa	Gabon	D	Patinetal2017
NzimeCam	50	Africa	Cameroon	D	Patinetal2017
Obamba	45	Africa	Gabon	D	Patinetal2017
Okande	7	Africa	Gabon	D	Patinetal2017
Orcadians	15	Europe	UnitedKingdom	D	Lietal2008
Oromo	59	Africa	Ethiopia	D	Gurdasanietal2015;Triskaetal2015;Paganietal2012;
Orungu	20	Africa	Gabon	D	Patinetal2017
Ovimbundu	12	Africa	Angola	D	Patinetal2017
Palestinians	46	Near-East	Israel	D	Lietal2008
Paniya	4	Asia	India	D	Beharetal2010
Papuans	17	Asia	PapuaNewGuinea	D	Lietal2008
PEL	68	America	Peru	R	1000GenomesProject
Pelotas	3629	America	Brazil	R	EPIGEN
Peru	85	America	Peru	R	LopezHerraezetal2013
Pima	20	America	Mexico	D	Lietal2008
PNG_Highlander	10	Oceania	PapuaNewGuinea	D	Migliano2013
Poles	21	Europe	Estonia	D	Beharetal2013;Tambetsetal2018
Portugese	10	Europe	Portugal	D	Tammetal_inpreparation
Puerto	26	America	PuertoRico	R	Brycetal2010
PUR	73	America	PuertoRico	R	1000GenomesProject
Roma	28	Europe	Bulgaria	D	NewData
Romanians	16	Europe	Romania	D	Beharetal2010
Saami	21	Europe	Sweden	D	Skoglundetal2014
Salvador	1241	America	Brazil	R	EPIGEN
Samburu	10	Africa	EastAfrica	D	Patinetal2017
San	6	Africa	Namibia	D	Lietal2008
Sardinians	28	Europe	Italy	D	Lietal2008
Saudis	20	Arabia	SaudiArabia	D	Beharetal2010
SEBantu	20	Africa	SouthAfrica	D	Schlebuschetal2012
Sephardic_Jews	19	Near-East	Turkey	D	Beharetal2010
Serbians	18	Europe	BosniaandHerzegovina	D	Kovacevicetal2014
Shake	48	Africa	Gabon	D	Patinetal2017
Sicilians	13	Europe	Italy	D	Beharetal2013
Slovaks	15	Europe	Slovakia	D	Kushniarevichetal2015
Slovenians	15	Europe	Slovenia	D	Kushniarevichetal2015
Somali	64	Africa	Kenya	D	Gurdasanietal2015;Triskaetal2015;Paganietal2012;
Spaniards	12	Europe	Spain	D	Beharetal2010
Sudanese	20	Africa	Sudan	D	Paganietal2012
Surui	18	America	Brazil	D	Lietal2008
Swedes	19	Europe	Sweden	D	Beharetal2013;Tambetsetal2018
Syrians	16	Near-East	Syria	D	Beharetal2010
Tatars	21	Europe	Russia	D	Tambetsetal2018;Yunusbayevetal2015
Tatars-Crimea-Coast	10	Caucasus	Ukraine	D	NewData
Tatars-Crimea-Mountain	10	Caucasus	Ukraine	D	NewData
Tatars-Crimea-Steppe	10	Caucasus	Ukraine	D	NewData
Tatars_from_Belarus	8	Europe	Belarusia	D	Pankratovetal2016
Tepehuano	23	America	Mexico	D	Moreno-Gignouxetal2014
TSI	111	Europe	Italy	D	1000GenomesProject
Tsogo	62	Africa	Gabon	D	Patinetal2017
Tunisian_Jews	6	North-Africa	Tunesia	D	Beharetal2013
Turkana	6	Africa	Kenya	D	Triskaetal2015
Turks	19	Near-East	Turkey	D	Beharetal2010
Tuscans	8	Europe	Italy	D	Lietal2008
Tygray	17	Africa	Ethiopia	D	Triskaetal2015
Udmurts	20	Europe	Russia	D	Yunusbayevetal2015;NewData
Ukranians	25	Europe	Ukraine	D	Yunusbayevetal2012;NewData
Uzbeks	39	Asia	Uzbekistan	D	Beharetal2010;DiCristofaroetal2013;Raghavanetal2013;NewData
Vepsas	14	Europe	Russia	D	Yunusbayevetal2015;NewData
Welsh	20	Europe	UnitedKingdom	D	NewData
Wichi	25	America	Argentina	D	Eichstaedtetal2014
Wolayta	3	Africa	Ethiopia	D	Paganietal2012
Xun	29	Africa	Namibia	D	Schlebuschetal2012;Petersenetal2013
Yacouba	17	Africa	IvoryCoast	D	Patinetal2017
Yaounde	40	Africa	Cameroon	D	Patinetal2017
Yemenese	8	Arabia	Yemen	D	Beharetal2010
Yemenite_Jews	18	Near-East	Israel	D	Beharetal2013
Yoruba	20	Africa	Nigeria/Benin	D	Patinetal2017
Yorubas	21	Africa	Nigeria	D	Lietal2008
YRI	62	Africa	Nigeria	D	1000GenomesProject
Zapotec	21	America	Mexico	D	Moreno-Gignouxetal2014
Zimbabwe	12	Africa	Zimbabwe	D	Montinaeroetal_inpreparation
