## Supplementary Table 2 for "The genomic impact of European colonization of the Americas"

### Sheet: Sheet1
Area	ClusterName	ClusterComposition
SubSaharanAfrica	SouthAfricaKhoesan1	29Xun;34Juhoan;1Khwe;6San
SubSaharanAfrica	SouthAfricaKhoesan2	26Khomani;10Karretjie;13Nama;7GuiGhanaKgal
SubSaharanAfrica	SouthAfricaKhoesan3	25Khomani;4Nama;6Karretjie
SubSaharanAfrica	SouthAfricaKhoesan4	31Khomani;7Nama;3Karretjie
SubSaharanAfrica	SouthAfricaKhoesan5	3GuiGhanaKgal;14Khwe;6Haillom;5Nama;4Khomani
SubSaharanAfrica	SouthAfricaKhoesan6	1Karretjie;3Khomani;4GuiGhanaKgal;1Bantus
SubSaharanAfrica	SouthAfrica	84BantuSouthAfrica;4Bantus;19SEBantu10Ndebele;14amaXhosa;5Duma
SubSaharanAfrica	EastAfrica1	1Sudanese;5Lemba_Jews;2Somali;1Turkana;2Bantus;8Barundi
SubSaharanAfrica	EastAfrica2	85Barundi;32Bakiga;1Yaounde;1Batwa
SubSaharanAfrica	EastAfrica3	102LWK;8Bantus;4Barundi
SubSaharanAfrica	EastAfricaRHG	22Batwa;12Mbuti_Pygmies
SubSaharanAfrica	SouthEastAfrica	1amaXhosa;10BantuSouthAfrica;13Mozambique;4Lemba_Jews;1SEBantu;12Zimbabwe
SubSaharanAfrica	SouthWestAfrica1	8Damara;9Herero;10Himba
SubSaharanAfrica	SouthWestAfrica2	1Eviya;1Kimbundu;1Ovimbundu;1Galoa;1Bakota;2Benga;1Kongo;1Mozabites;3Herero;1Nama
SubSaharanAfrica	EastAfrica4	3Turkana;1Arab;1Bedouins;1Daza;19Sudanese;21Anuak;11Gumuz
SubSaharanAfrica	CentralAfrica	16Daza
SubSaharanAfrica	BeninIvoryCoast	1Yaounde;19Bariba;14Gurmantche;16Gurunsi;16Mossi;17Ahizi;17Yacouba
SubSaharanAfrica	BeninNigeria	99ESNwg;99Igbo;41Yoruba;62YRI;1Yaounde;1Bariba;12Fon
SubSaharanAfrica	GambiaSenegal	22Mandenkas;113GWDwg;1Orungu
SubSaharanAfrica	CameroonGabon	7Benga;1Ndumu;1Eshira;5Galoa;2Bapunu;1Okande;2Akele;30Yaounde;7NzimeCam;9Orungu;4Badwee;1Makina;1Bakota;1Duma
SubSaharanAfrica	AngolaNamibia	2Benga;1Orungu;1Galoa;1Fang;10Angola;17Kimbundu;15Kongo;11Ovimbundu;2Khwe;1Yaounde;7Kwangali;8Mbukushu;1Bantus
SubSaharanAfrica	Gabon	45Obamba;42Bateke;33Ndumu;40Nzebi;20NzebiGab;58Tsogo;8Akele;1BabongoE;44Bapunu;7Orungu;38Galoa;1Okande;28Duma;1Bakota;1BongoGabE;38Eshira;24Eviya
SubSaharanAfrica	WestAfrica1	45Bakota;48Shake;1Galoa;25Akele;9Duma;33Makina;5Okande;1Eshira;4Ndumu;1Orungu;1Tsogo;3Fang;2NzimeCam;2Yaounde;1Bateke;1Bapunu;1Nzebi;28Benga
SubSaharanAfrica	WestAfrica2	33Badwee;41NzimeCam;5Makina;1Baka
SubSaharanAfrica	WestAfrica3	63Fang;4Yaounde;1Makina
SubSaharanAfrica	WestAfrica4	30Bezan;1BakaGab;20Bakoya
SubSaharanAfrica	WestAfrica5	2Galoa;3Akele;1Duma;3Tsogo;1Orungu;22BongoGabS;9BabongoE;20BongoGabE
SubSaharanAfrica	WestAfricaRHG	71Baka;15BakaGab;52BakaCam;1Badwee;22Biaka_Pygmies
NorthAfricaLevant	NorthAfricaLevant1	16Bedouins;14Syrians;7Saudis;3Yemenese;5Iranians;19Jordanians;4Palestinians;2Druze;4Lebanese;2Egypt;1Georgian_Jews;18Yemenite_Jews
NorthAfricaLevant	NorthAfricaLevant2	39Palestinians
NorthAfricaLevant	NorthAfricaLevant3	93Egypt;8Bedouins;10Egyptans;3Palestinians;2Yemenese;2Lebanese
NorthAfricaLevant	NorthAfricaLevant4	12Saudis;21Bedouins;1Egypt;1Egyptans
NorthAfricaLevant	NorthAfricaLevant5	8Moroccans;26Mozabites
WestEurasia	Jews1	6Georgian_Jews;12Iranian_Jews;11Azerbaijani_Jews;13Iraqi_Jews;9Kurd_Jews;1Ashkenazi_Jews;12Karaite_Jews
WestEurasia	WestAsia	43Druze
Europe	LevantCaucasus	12Cypriots;9Cretans;11Greeks;32Armenians;6Kurds;2Syrians;18Turks;20Azeris;14Iranians;1Lebanese
Europe	Balkan1	1Bosnians;1Greeks;28Roma;2Romanians
Europe	Jews2	28Ashkenazi_Jews;2Italian_Jews;1Sephardic_Jews;1Tunisian_Jews;1Welsh
Europe	Jews3	5Algerian_Jews;17Sephardic_Jews;6Libyan_Jews;5Tunisian_Jews;18Moroccan_Jews;8Italian_Jews;1ITSPUG_G
Europe	Caucasus1	17Kumyks;3Azeris;7Avars;20Chechens;10Lak;21Lezgins
Europe	Caucasus2	18North_Ossetians;21Balkars;17Adygei;2Nogais;8Kabardin;1TatarsCrimeaMountain;6Cirkassian;1Turks
Europe	Caucasus3	28Adjarians;30Georgians;22Abkhasians
Europe	Jews4	7Cochin_Jews;6Mumbai_Jews;1Egypt;28GIH;2Mozambique;4Paniya
Europe	CentralAsia1	21Uzbeks;14Nogais;6TatarsCrimeaSteppe;1Tatars;8Tatars_from_Belarus
Europe	CentralAsia2	22Bashkirs
Europe	CentralAsia3	3TatarsCrimeaSteppe;10Karakalpak;18Uzbeks;1Kalmyks
Europe	CentralAsia4	19Tatars;1Bashkirs;16Maris;16Komis;20Udmurts;10Bessermans
Europe	NorthEurope1	3Saami;1Cossack;1Komis;13Vepsas;16Karelian
Europe	NorthEurope2	100FIN;14Finns
Europe	NorthEurope3	18Saami
Europe	Balkan2	11Kosovars;1Croats;1Albanian
Europe	Balkan3	14Montenegrins;16Serbians;13Bosnians;15Croats;2Slovenians;1Macedonians
Europe	Balkan4	13Gagauzes;13Bulgarians;11Macedonians;14Romanians;1Moldavians;2Serbians;4Greeks
Europe	Balkan5	5Albanian;33Greeks;2Macedonians
Europe	Caucasus4	1Balkars;1Abkhasians;2Armenians;1Georgians;10TatarsCrimeaCoast;9TatarsCrimeaMountain;1TatarsCrimeaSteppe
Europe	GreeceSouthItaly	18Greeks;3Italians;11Italians_Abruzzo;16ITCMAR_G;9ITCUMB_G;14ITSCAM_G;4ITCLAZ_G;8ITCABR_G;2ITSMOL_G;13ITSPUG_G;9ITSBAS_G;2ITSCAL_G;1Cretans;13Sicilians;1Sephardic_Jews
Europe	CentralItaly	111TSI;4ITCTSI_G;8Tuscans;6Italians
Europe	NorthItaly	9Italians;14ITNFRI_G;3French;1Corsicans;13North_Italians;16ITNVEN_G;7ITNTRE_G;5ITNLOM_G;1ITNVDA_G
Europe	Corsica	13Corsicans
Europe	Sardinia	28Sardinians
Europe	SpainPortugal	24IBS;10Portugese;1Spaniards
Europe	Spain	4French;49IBS;11Spaniards;1Corsicans
Europe	Basque1	7IBS
Europe	Basque2	24French_Basques
Europe	GreatBritain1	74GBR;2French;17Welsh;1Germans;1Swedes
Europe	France	24French;1Corsicans;4Germans;1Welsh;1ITNVDA_G
Europe	GreatBritain2	24GBR;15Orcadians
Europe	Scandinavia	18Swedes
Europe	Baltic1	1Moldavians;3Estonians;1Finns;4Latvians;11Lithuanians;3Poles;1Germans
Europe	Baltic2	5Latvians;22Estonians;1Poles;1Welsh
Europe	Baltic3	30Estonians;2Germans;4Finns;1Vepsas;3Poles;2Karelian;1Komis
Europe	EastEurope	2Cossack;1Germans;1Komis;1Poles;1Tatars;16Mordovians
Europe	CentralEurope1	22Cossack;13Poles;16Belarusians;2Germans;23Ukranians;1Estonians;1Slovaks;2Moldavians;1Lithuanians
Europe	CentralEurope2	14Slovaks;8Croats;1Armenians;21Hungarians;3Germans;1ITNFRI_G;1Bosnians;1Estonians;3Moldavians;1ITNTRE_G;1Georgians;13Slovenians;2Ukranians
NorthAfricaLevant	NorthAfrica1	2Moroccans;2Mozabites
NorthAfricaLevant	NorthAfrica2	2Egypt;3Yemenese;15Arab;1Egyptans;14Nubian;1Jordanians;1Saudis
EastAfrica	EastAfrica5	7Afar;11Ethiopians;15Tygray;5Oromo;14Ethiopian_Jews;51Amhara
EastAfrica	EastAfrica6	46Oromo;11Amhara;2Ethiopians;3Wolayta;2Tygray
EastAfrica	EastAfrica7	12AriBlacksmith;18AriCultivator
EastAfrica	EastAfrica8	8Oromo;6Ethiopians;1Somali;10Samburu;1Ethiopian_Jews;1Turkana
EastAfrica	EastAfrica9	61Somali;1Turkana;1Esomali
America	America1	22Wichi
America	America2	3Wichi;11Colombians;1Karitiana;24Colla;23Tepehuano;21Zapotec;20Pima
America	America3	18Surui;18Karitiana
Oceania	Oceania	15Melanesians;17Papuans;10PNG_Highlander;11Koinambe
Asia	Asia1	91CDX;1CHB;81KHV
Asia	Asia2	13Kalmyks
Asia	Asia3	95CHS;107CHB;44Han;1JPT;1CDX
Asia	Asia4	104JPT
