## Supplementary Table 3 for "The genomic impact of European colonization of the Americas"

### Sheet: SupplementaryTable3
	BeninIvoryCoast	BeninNigeria	GambiaSenegal	CameroonGabon	AngolaNamibia	Jews2	Jews3	CentralAsia3	GreeceSouthItaly	NorthItaly	SpainPortugal	Spain	GreatBritain1	France	Scandinavia	CentralEurope1	CentralEurope2	America1	America2	America3	Asia	Others
ACB	21.30%	49.88%	4.82%	9.34%	1.71%	0.00%	0.01%	0.08%	0.13%	0.33%	0.15%	0.02%	4.65%	5.92%	0.09%	0.01%	0.03%	0.00%	0.04%	0.00%	0.23%	1.27%
AfroAme	10.75%	29.90%	9.35%	10.73%	8.24%	0.51%	0.03%	0.09%	0.68%	0.45%	4.29%	0.57%	5.53%	12.84%	0.30%	0.30%	0.43%	0.09%	1.19%	0.11%	0.87%	2.76%
Argentina	0.02%	0.12%	0.07%	0.56%	1.35%	0.04%	0.51%	1.20%	2.17%	2.33%	33.37%	16.77%	0.16%	1.48%	0.00%	0.07%	0.07%	2.87%	25.27%	2.87%	5.24%	3.45%
ASW	9.89%	33.74%	9.96%	12.39%	8.12%	0.10%	0.02%	0.32%	0.07%	0.33%	0.11%	0.00%	7.65%	12.43%	0.04%	0.00%	0.01%	0.13%	1.61%	0.13%	0.81%	2.12%
Bambui	0.64%	2.64%	0.09%	1.00%	6.92%	0.00%	0.00%	0.01%	0.38%	0.75%	81.16%	0.04%	0.04%	0.13%	0.00%	0.00%	0.02%	0.48%	3.20%	0.72%	0.27%	1.50%
Caribbean	2.49%	8.86%	6.93%	2.79%	5.56%	1.08%	0.34%	0.11%	1.15%	0.47%	52.65%	6.00%	0.57%	1.43%	0.12%	0.06%	0.19%	0.58%	4.83%	0.74%	0.85%	2.19%
Chile	0.13%	0.12%	0.04%	0.42%	0.46%	0.09%	2.19%	0.87%	0.32%	0.00%	31.86%	25.20%	0.01%	0.21%	0.00%	0.00%	0.00%	2.90%	25.45%	2.96%	5.89%	0.88%
CLM	0.34%	1.25%	1.94%	1.66%	1.24%	0.09%	1.15%	0.07%	0.53%	0.21%	21.59%	46.25%	0.00%	0.00%	0.00%	0.00%	0.00%	1.78%	14.41%	1.90%	3.75%	1.84%
Colombian	1.82%	1.88%	1.28%	2.63%	1.41%	0.04%	1.07%	0.00%	0.29%	0.13%	30.83%	29.26%	0.00%	0.09%	0.00%	0.00%	0.00%	2.19%	18.34%	2.40%	4.71%	1.61%
Dominican	3.29%	10.99%	11.07%	2.98%	9.41%	0.00%	0.35%	0.01%	0.00%	0.77%	49.86%	4.43%	0.00%	0.14%	0.00%	0.00%	0.00%	0.57%	4.22%	0.77%	0.54%	0.59%
Ecuadorian	0.72%	1.47%	0.93%	1.85%	0.67%	0.15%	1.56%	1.06%	0.82%	0.00%	22.12%	21.27%	0.00%	0.05%	0.00%	0.01%	0.12%	3.42%	30.29%	3.56%	8.57%	1.36%
EuroAme	0.21%	0.61%	0.21%	0.26%	0.18%	9.65%	0.08%	0.03%	11.37%	3.02%	1.32%	0.36%	20.99%	30.22%	4.88%	3.80%	6.73%	0.02%	0.16%	0.02%	0.26%	5.62%
Maya	0.14%	0.12%	0.16%	0.76%	0.20%	0.00%	0.00%	14.60%	0.46%	0.30%	4.11%	0.68%	0.04%	0.15%	0.02%	0.00%	0.01%	5.42%	56.73%	5.58%	8.26%	2.24%
Mayas	0.22%	0.10%	0.21%	0.98%	0.41%	0.00%	0.00%	13.04%	0.62%	0.27%	7.60%	0.36%	0.03%	0.20%	0.01%	0.00%	0.01%	5.36%	54.99%	5.34%	8.82%	1.41%
Mexican	0.12%	0.22%	1.36%	1.23%	0.87%	0.05%	0.66%	2.06%	0.67%	0.24%	26.59%	14.46%	0.02%	0.12%	0.01%	0.00%	0.00%	2.89%	35.82%	3.03%	7.89%	1.69%
MXL	0.15%	0.29%	1.50%	0.66%	0.75%	0.07%	1.26%	1.69%	0.74%	0.75%	26.83%	18.67%	0.00%	1.16%	0.00%	0.00%	0.00%	2.40%	32.03%	2.56%	6.83%	1.64%
PEL	0.31%	0.71%	0.26%	0.48%	0.35%	0.01%	0.30%	5.29%	0.35%	0.14%	13.08%	8.26%	0.00%	0.09%	0.00%	0.01%	0.00%	4.56%	50.02%	4.66%	9.08%	2.06%
Pelotas	0.20%	1.70%	0.06%	1.31%	8.91%	0.07%	0.00%	0.04%	0.55%	2.96%	64.13%	1.57%	1.51%	6.19%	0.58%	1.44%	1.77%	0.55%	3.62%	0.76%	0.42%	1.65%
Peru	0.19%	0.55%	0.34%	0.66%	0.54%	0.08%	0.39%	3.32%	0.94%	0.25%	15.20%	9.74%	0.04%	0.25%	0.01%	0.00%	0.00%	4.39%	47.11%	4.51%	9.39%	2.10%
Puerto	1.17%	5.26%	5.16%	2.56%	4.86%	3.85%	0.04%	0.00%	0.26%	0.00%	64.80%	1.31%	0.00%	0.00%	0.00%	0.00%	0.00%	0.93%	7.17%	1.09%	1.17%	0.37%
PUR	0.72%	2.58%	3.61%	1.58%	2.13%	0.01%	0.13%	0.02%	0.55%	0.36%	72.07%	4.97%	0.03%	0.23%	0.01%	0.05%	0.22%	0.92%	6.99%	1.09%	1.13%	0.63%
Salvador	6.30%	18.78%	0.19%	2.34%	20.12%	0.00%	0.00%	0.04%	0.38%	0.71%	45.81%	0.09%	0.00%	0.01%	0.00%	0.00%	0.00%	0.43%	3.16%	0.77%	0.47%	0.41%

### Sheet: Sheet1
ACB	0.213	0.4988	0.0482	0.0934	0.0171
AfroAme	0.1075	0.299	0.0935	0.1073	0.0824
Argentina	0.0002	0.0012	0.0007	0.0056	0.0135
ASW	0.0989	0.3374	0.0996	0.1239	0.0812
