## Supplementary Table 4 for "The genomic impact of European colonization of the Americas"

### Sheet: Sheet1
		Wilcox test p-values			Auto vs X median ratio
Admx_population	N samples	Europe (alternative=”g”)	Africa (alternative=”l”)	America (alternative=”l”)	Europe	Africa	America
ACB	67	0.000397605	0.00285365	0.00271972	4.78077	0.946358	1
PEL	42	1.13187e-09	0.117166	1.60868e-05	4.16306	1	0.8838
Chile	22	1.19209e-06	0.0229251	1.19209e-06	1.79978	0.731971	0.648024
Peru	29	0.00127103	0.0224196	0.014532	1.66114	0.832298	0.913749
Ecuadorian	19	0.00101089	0.819788	0.00541306	1.64739	65.5	0.736827
Salvador	1233	2.31973e-111	1.36589e-52	3.02396e-41	1.62295	0.830583	0.668041
AfroAme	1995	3.39094e-71	4.12289e-26	1.54764e-75	1.59739	0.943061	0.628289
MXL	55	3.03492e-08	0.42279	1.19979e-07	1.58989	1.8945	0.726458
Colombian	25	4.4018e-05	0.683087	0.000143528	1.42505	6.84962	0.615031
ASW	55	0.0143782	0.269006	2.3374e-06	1.37442	0.965789	0.340909
CLM	68	3.19247e-10	0.825863	6.87266e-09	1.32307	1.91689	0.565819
Argentina	100	1.49984e-13	0.0680649	1.91061e-13	1.32056	1.00096	0.679551
Caribbean	1087	5.83273e-105	3.23329e-32	9.37738e-74	1.288	0.857353	0.560327
PUR	72	6.9506e-11	0.00661398	2.41617e-08	1.25201	0.841025	0.54921
Dominican	27	0.0107144	0.273009	0.0192671	1.21379	0.938682	0.960411
Puerto	26	0.00177549	0.391767	0.00396922	1.20366	1.18117	0.48339
Bambui	877	6.1351e-73	0.00240333	1.45473e-72	1.128	1.00119	0.464018
Pelotas	3603	3.89723e-242	1.14568e-16	1.79432e-182	1.10627	1.00074	0.561644
EuroAme	1548	7.39015e-206	3.52845e-11	1.48714e-208	1.05009	1	0.16364
