## Supplementary Table 5 for "The genomic impact of European colonization of the Americas"

### Sheet: SupplementaryTable4
ID	GT-response	time-event1	alpha-event1	sourceA-event1	sourceB-event1	time-event2	alpha-event2	sourceA-event2	sourceB-event2	time1-min	time1-max	time1-2.5%	time1-97.5%	time2-min	time2-max	time2-2.5%	time2-97.5%	p-value1	p-value2
ACB	one-date	6.54352	0.12	GreatBritain1	BeninNigeria					6.32436	6.65641	6.42122	6.62265					p < 0.01	NA
AfroAme	multiple-dates	7.28779	0.29	France	BeninNigeria	111.51	0.4	Gabon	BeninNigeria	7.21063	7.37798	7.25104	7.35546	92.1804	123.983	100.752	122.885	p < 0.01	p < 0.01
Argentina	one-date	10.2528	0.4	America2	SpainPortugal					9.92324	10.219	9.96087	10.1721					p < 0.01	NA
ASW	one-date	6.54243	0.23	France	BeninNigeria					6.40697	6.67626	6.42678	6.65587					p < 0.01	NA
Bambui	multiple-dates	7.34907	0.16	CameroonGabon	SpainPortugal	88.0156	0.26	Basque1	SpainPortugal	7.1832	7.38789	7.21351	7.3733	83.7384	92.9264	84.8392	91.4898	p < 0.01	p < 0.01
Caribbean	multiple-dates	7.265	0.36	BeninNigeria	SpainPortugal	99.4985	0.46	BeninNigeria	SpainPortugal	4.16231	7.29504	4.35959	7.28056	15.5077	107.306	15.9031	104.896	p < 0.01	p < 0.01
Chile	one-date	10.9162	0.37	America2	Spain					10.4986	11.1529	10.5921	11.017					p < 0.01	NA
CLM	one-date	10.5788	0.24	America2	Spain					10.3961	10.6419	10.4245	10.6285					p < 0.01	NA
Colombian	one-date	9.2572	0.31	America2	SpainPortugal					9.06313	9.46256	9.08594	9.43779					p < 0.01	NA
Dominican	one-date-multiway	9.3551	0.42	BeninIvoryCoast	SpainPortugal		0.1	America2	BeninNigeria	9.29096	9.65045	9.33857	9.59708					p < 0.01	NA
Ecuadorian	one-date	9.08243	0.47	America2	SpainPortugal					8.75913	9.47694	8.81994	9.38302					p < 0.01	NA
EuroAme	multiple-dates	6.83121	0.14	Jews2	France	36.9367	0.48	Scandinavia	France	6.36071	14.212	6.40547	13.9222	32.8232	101.234	35.4353	85.9818	p < 0.01	p < 0.01
Maya	one-date	7.63147	0.12	SpainPortugal	America2					6.45771	7.83206	6.69053	7.75429					p < 0.01	NA
Mayas	one-date	7.50328	0.15	GreeceSouthItaly	America2					7.21597	8.17197	7.28331	8.11545					p < 0.01	NA
Mexican	multiple-dates	8.39821	0.44	SpainPortugal	America2	14.7921	0.25	America2	America2	7.5566	9.35256	8.21034	8.96294	12.2935	30.0677	13.3312	22.4053	p < 0.01	p < 0.01
MXL	one-date	9.59604	0.45	America2	SpainPortugal					9.37118	9.74517	9.39501	9.65827					p < 0.01	NA
PEL	one-date	7.89678	0.26	Spain	America2					7.67687	8.08622	7.70822	8.0501					p < 0.01	NA
Pelotas	multiple-dates	6.93497	0.17	CameroonGabon	SpainPortugal	66.3176	0.42	Basque1	France	6.78706	7.22586	6.88584	7.21777	66.5222	71.126	66.9283	70.6602	p < 0.01	p < 0.01
Peru	one-date	8.12903	0.32	SpainPortugal	America2					7.90327	8.3819	7.98208	8.30024					p < 0.01	NA
Puerto	multiple-dates	1.43039	0.26	CameroonGabon	SpainPortugal	13.2952	0.25	America2	SpainPortugal	1	6.14164	1	5.08185	12.9546	16.6405	13.1076	16.2185	p > 0.01	p < 0.01
PUR	one-date-multiway	11.9145	0.17	America2	SpainPortugal		0.42	BeninIvoryCoast	America2	11.8168	12.0537	11.8307	12.0199					p < 0.01	NA
Salvador	one-date	8.28822	0.5	SpainPortugal	CameroonGabon					8.27156	8.40205	8.27406	8.38559					p < 0.01	NA
